# Blood-Based Epigenetic Instability Linked to Human Aging and Disease

**DOI:** 10.1101/2025.02.25.640133

**Authors:** Salman Basrai, Ido Nofech-Mozes, Rajesh Detroja, Fernando L. Scolari, Mehran Bakhtiari, Andrea Arruda, Tracy Murphy, Scott V. Bratman, Steven M. Chan, Mark D. Minden, Jae-Sook Ahn, Dennis D. H. Kim, Robert Kridel, Filio Billia, Sagi Abelson

## Abstract

The abundance, dynamics, and context-dependent heterogeneity of DNA methylation—where a pattern considered abnormal in one cell type may be normal in another—poses challenges in identifying methylation abnormalities linked to disease risk. Through genome-wide analyses, we identified CpG sites with remarkably consistent methylation profiles in healthy whole blood, predominantly existing in an unmethylated state. We examined alterations at these epigenetically stable loci in diverse cohorts, including those with cardiovascular disease and hematological cancers. Our findings reveal methylation pattern disruption in myeloid and lymphoid malignancies, correlating with clonal burden fluctuations during leukemia treatment. In non-cancer cohorts, we observed that normally stable CpG sites exhibited progressive instability with advancing age, which was also associated with the onset of cardiovascular disease and decreased survival rates. This study links DNA methylation instability with the expansion of risk-prone blood cells and highlights its role as a biomarker for both cancer and cardiovascular disease.
