## Supplementary Table 1 for "Blood-Based Epigenetic Instability Linked to Human Aging and Disease"

### Sheet: Sheet1
Description	Reference	Dataset ID / URL	N	Source	Platform	Context
Healthy (discovery cohort)	Hannon et al., PLoS Genet., 2018	GEO: GSE105018	1658	Whole blood	450K	Fig. 1b, Supplementary Fig. 1
Healthy purified blood cells	Hannon et al., PLoS Genet., 2021	GEO: GSE103541	28	Purified blood cells (CD4, CD8, B, Mono, Gran)	850K	Fig. 1a; Supplementary Fig. 2
Human methylation cell atlas	Loyfer et al., Nature, 2023	GEO: 186458	82	Various tissues	WGBS	Fig. 1c
Healthy (Unknown descent)	Farrar et al., unpublished	GEO: GSE124413	41	Bone marrow	850K	Fig. 2; Extended Fig. 1; Supplementary Fig. 3
Healthy (African descent)	Kilaru et al., Genet. Epidemiol., 2020	GEO: GSE132203	795	Whole blood	850K	Fig. 2; Extended Fig. 1; Supplementary Fig. 3
Healthy (Chinese descent)	Huang et al., unpublished	GEO: GSE141682	42	Whole blood	850K	Fig. 2; Extended Fig. 1; Supplementary Fig. 3
Chronic myeloid leukemia		See data availability	69	Peripheral blood	850K	Fig. 2; Extended Fig. 1; Supplementary Fig. 3
Myelodysplastic syndrome		See data availability	57	Peripheral blood	850K	Fig. 2; Extended Fig. 1; Supplementary Fig. 3
Acute myeloid leukemia (pediatric)	Farrar et al., unpublished	GEO: GSE124413	459	Bone marrow	850K	Fig. 2; Extended Fig. 1; Supplementary Fig. 3; Supplementary Fig. 5a,b; Supplementary Fig. 4; Supplementary Table 2
Acute myeloid leukemia (adult)	The Cancer Genome Atlas (TCGA-LAML)	https://portal.gdc.cancer.gov/	194	Bone marrow	450K	Fig. 2; Extended Fig. 1; Supplementary Fig. 3; Supplementary Fig. 5a,b; Supplementary Fig. 4; Supplementary Table 2
Chronic lymphocytic leukemia	Durran-Ferrer et al., Nat. Cancer, 2020	EGA: EGAD00010001975	490	Mononuclear cells	450K	Fig. 2; Extended Fig. 1; Supplementary Fig. 3; Supplementary Fig. 5a,e; Supplementary Table 2
Chronic lymphocytic leukemia	Kulis et al., Nat. Genet., 2012	EGA: EGAD00010000254	80	B cell / Mononuclear cell	450K	Extended Fig. 3b; Supplementary Fig. 5a,e; Supplementary Fig. 6c; Supplementary Table 2
Primary plasma cell leukemia	Todoerti et al., Leuk. Res., 2018	GEO: GSE104770	14	Bone marrow plasma cells	450K	Fig. 2; Extended Fig. 1; Supplementary Fig. 3; Supplementary Fig. 5a; Supplementary Table 2
Follicular lymphoma	Shelton et al., Blood Cancer J., 2024	See data availability	246	Lymphoid Tissue	850K	Fig. 2; Extended Fig. 1; Supplementary Fig. 3; Supplementary Fig. 5a,f; Supplementary Table 2
Diffuse Large B-cell Lymphoma	Carlund et al., Clin. Epigenetics, 2024	GEO: GSE255869	96	Lymphoid Tissue	850K	Supplementary Table 2
Mixed phenotype acute leukemia	Takahashi et al., Nat. Commun., 2018	GEO: GSE113545	31	Bone marrow	850K	Fig. 2; Extended Fig. 1; Supplementary Fig. 3; Supplementary Fig. 5a; Supplementary Table 2
B-cell precursor acute lymphoblastic leukemia	Nordlund et al., Genome Biol., 2013	GEO: GSE49031	689	Bone marrow / peripheral blood	450K	Fig. 2; Fig. 4a,b,c; Extended Fig. 1; Supplementary Fig. 3; Supplementary Fig. 5a,d; Supplementary Fig. 6a; Supplementary Fig. 4; Supplementary Table 2
T-cell acute lymphoblastic leukemia (pediatric)	Nordlund et al., Genome Biol., 2013	GEO: GSE49031	101	Bone marrow / peripheral blood	450K	Fig. 2; Extended Fig. 1; Supplementary Fig. 3; Supplementary Fig. 5a,c; Supplementary Fig. 4; Supplementary Table 2
T-cell acute lymphoblastic leukemia (adult)	Touzart et al., Sci. Trans. Med., 2021	GEO: 147667	143	Bone marrow	850K	Fig. 2; Extended Fig. 1; Supplementary Fig. 3; Supplementary Fig. 5a,c; Supplementary Fig. 4; Supplementary Table 2
Myeloid/natural killer precursor cell leukemia	Nishimura et al., Sci. Adv., 2023	GEO: 197696	7	Bone marrow / lymph node	850K	Fig. 2; Extended Fig. 1; Supplementary Fig. 3; Supplementary Fig. 5a; Supplementary Table 2
Acute myeloid leukemia	Abelson et al., Sci. Adv., 2020	Table S3,S4	30	Peripheral blood	Targeted Sequencing	Fig. 4e; Extended Fig. 4;
Acute myeloid leukemia		See data availability	16	Bone marrow	850K	Fig. 4d
Acute myeloid leukemia	Giacopelli et al., Genome Res., 2021	GEO: GSE159907	295	Bone marrow mononuclear cells	850K	Extended Fig. 3a; Supplementary Fig. 5a,b; Supplementary Fig. 6b; Supplementary Fig. 4; Supplementary Table 2
Acute myeloid leukemia	Wang et al., Nat. Commun., 2021	GEO: GSE153347	64	Bone marrow	850K	Supplementary Fig. 5a,b; Supplementary Fig. 4; Supplementary Table 2
T-cell acute lymphoblastic leukemia	Roels et al., Blood Cancer Discov., 2020	GEO: GSE155333	109	Bone marrow	850K	Supplementary Fig. 5a,c; Supplementary Fig. 4; Supplementary Table 2
Chronic lymphocytic leukemia	Yosifov et al., Sci. Data., 2020	GEO: GSE136724	72	CD19+ fraction of PBMCs	450K	Supplementary Fig. 5a,e; Supplementary Table 2
Chronic lymphocytic leukemia	Zapatka et al., Haematologica, 2022	GEO: GSE143411	10	CD19+ fraction of PBMCs	450K	Supplementary Fig. 5a,e; Supplementary Table 2
Healthy Aging	Johansson et al., PLoS One, 2013	GEO: GSE87571	729	Whole blood	450K	Extended Fig. 5a
Healthy Aging	Arpon et al., Sci. Rep., 2019	GEO: GSE115278	366	Peripheral white blood cells	450K	Extended Fig. 5b
Healthy Aging	Hannum et al., Mol. Cell, 2013	GEO: GSE40279	656	Whole blood	450K	Fig. 5a
Healthy Aging	Dong et al., Genome Med., 2022	GEO: GSE197676	282	PBMCs	850K	Extended Fig. 5c
Framingham Heart Study	Dawber et al., Am. J. Public Health, 1951	dbGaP: phs000724.v10.p14	2281	Whole blood	450K	Fig. 5b-f
Cardiogenic shock	Scolari et al., Eur J Heart Fail., 2022	See data availability	64	Whole blood	850K	Fig. 5g,h; Supplementary Fig. 7
Healthy hematopoietic cells and MPAL cells	Granja et al., Nat. Biotech., 2019	GEO: 139369	8	BMMC, CD34+, PBMC	scATAC-seq	Fig. 3
Hematopoietic cells from myelofibrosis patients	Izzo et al., Nature, 2024	GEO: 203251	19	CD34+, PBMCs	scATAC-seq	Extended Fig. 2
Acute myeloid leukemia	Wilson et al., Leukemia, 2022	https://wustl.box.com/v/wilsonIDHmethylation	12	Bone marrow	WGBS	Fig. 6d
Healthy Aging	GTEx Analysis V8	https://gtexportal.org/home/downloads	755	Whole blood	RNA-seq	Fig. 6c, Supplementary Fig. 8
TCGA Pan-Cancer dataset	The Cancer Genome Atlas	https://xenabrowser.net/datapages/	8960	Various tissues	450K, RNA-seq	Fig. 6c
