## Supplementary Table 3 for "Blood-Based Epigenetic Instability Linked to Human Aging and Disease"

### Sheet: SupplementaryTable3
gene	CGI_chr (hg38)	CGI_start	CGI_end	mean_recurrence	meth_vs_exp_R_mean	meth_vs_exp_maxPvalue	age_vs_exp_R	age_vs_exp_Pvalue
PRDM5	chr4	120921993	120923038	0.682676	-0.513172	0	-0.211175	3.17e-05
PCSK9	chr1	55039387	55040342	0.60053	-0.194299	5.05e-73	-0.164364	0.0384317
FAM184B	chr4	17781019	17782001	0.598211	-0.152879	8.73e-29	-0.176135	0.00762021
ZNF667	chr19	56476944	56478372	0.496191	-0.621636	0	-0.199691	0.000213888
PRICKLE1	chr12	42590285	42590578	0.478635	-0.235116	7.28e-109	-0.239993	1.62e-07
HOXA9	chr7	27164296	27166843	0.47455	-0.367876	5.09e-187	-0.237568	2.59e-07
FAM110B	chr8	57994442	57995263	0.473998	-0.434621	0	-0.178144	0.00571859
ADCY5	chr3	123447371	123449720	0.470354	-0.176669	8.6e-60	-0.176781	0.00695115
PODXL2	chr3	127628839	127630016	0.452136	-0.561629	0	-0.285657	8.26e-12
SH3BGRL2	chr6	79631144	79631629	0.448162	-0.171452	3.83e-56	-0.163398	0.043677
KCNK13	chr14	90060352	90062607	0.445401	-0.182386	2.14e-52	-0.185392	0.00197481
WDR35	chr2	19989827	19990468	0.440046	-0.332485	5.09e-226	-0.268119	4.61e-10
GPR83	chr11	94401060	94401682	0.434912	-0.113585	3.39e-20	-0.26355	1.25e-09
FBXL2	chr3	33277326	33277817	0.422657	-0.340636	2.55e-238	-0.16747	0.0253442
GRIN3A	chr9	101737567	101738794	0.420007	-0.160861	4.42e-49	-0.277662	5.35e-11
TMEM132E	chr17	34578946	34581932	0.413117	-0.189126	1.14e-36	-0.223742	3.47e-06
PRKCZ	chr1	2049812	2051773	0.407751	-0.223667	6.41e-89	-0.221249	5.44e-06
ZNF518B	chr4	10456505	10457729	0.405432	-0.494342	0	-0.248921	2.72e-08
WNT6	chr2	218858979	218860287	0.399801	-0.109262	2.81e-21	-0.165924	0.0312122
VENTX	chr10	133235293	133238573	0.386552	-0.143675	9.63e-30	-0.192828	0.000634762
MUL1	chr1	20507923	20508390	0.377498	-0.154734	2.23e-31	-0.335949	1.53e-17
PPM1E	chr17	58755600	58756625	0.372905	-0.385626	1.94e-240	-0.198738	0.000249373
TES	chr7	116210316	116210974	0.366015	-0.594268	0	-0.234395	4.77e-07
CRABP2	chr1	156705066	156706862	0.356741	-0.182633	4.04e-64	-0.204306	0.000100694
EIF4E3	chr3	71753409	71755058	0.342829	-0.239822	1.82e-113	-0.250937	1.8e-08
SLC9A2	chr2	102618917	102620095	0.342332	-0.147364	4.33e-31	-0.175277	0.00860688
SLC24A4	chr14	92323150	92324368	0.333885	-0.155061	2.07e-45	-0.25698	5.11e-09
IRAK3	chr12	66188915	66189565	0.331236	-0.40446	0	-0.234292	4.86e-07
KL	chr13	33015790	33017290	0.328172	-0.172356	1.03e-35	-0.216997	1.16e-05
ZNF75A	chr16	3305020	3306012	0.326598	-0.546879	0	-0.198816	0.000246248
IL17RB	chr3	53845611	53846804	0.322292	-0.143055	2.96e-38	-0.169302	0.0197575
MFAP3L	chr4	170025615	170026774	0.315999	-0.219102	6.49e-94	-0.188273	0.00127915
CYP1B1	chr2	38074133	38077376	0.31506	-0.120613	4.06e-13	-0.255847	6.49e-09
TSHZ3	chr19	31348729	31352143	0.314011	-0.215699	6.92e-91	-0.185404	0.00197148
RBP7	chr1	9997063	9998050	0.310368	-0.206997	2.22e-83	-0.31273	9.3e-15
RNF32	chr7	156639739	156640976	0.304985	-0.281012	6.95e-132	-0.248991	2.68e-08
TSPAN2	chr1	115089229	115089963	0.296953	-0.121934	1.32e-07	-0.344381	1.3e-18
SLCO4C1	chr5	102296345	102296669	0.290494	-0.538354	0	-0.25541	7.11e-09
ZNF658	chr9	66900628	66901068	0.290494	-0.29898	1.69e-180	-0.185112	0.0020594
BASP1	chr5	17216380	17216927	0.288837	-0.304183	2.24e-186	-0.203083	0.000123155
IMPACT	chr18	24426346	24427043	0.285856	-0.331836	2.63e-225	-0.162678	0.0480226
PEX11A	chr15	89690299	89690852	0.285525	-0.101188	0.00339907	-0.167391	0.0256175
SCN9A	chr2	166375878	166376201	0.285194	-0.149272	6.94e-42	-0.190143	0.000961273
PLEKHG6	chr12	6310437	6310858	0.282213	-0.382529	3.3e-306	-0.187054	0.00153835
PLIN5	chr19	4535057	4535327	0.281219	-0.0734245	2.89e-08	-0.207508	5.91e-05
FAM174B	chr15	92655144	92655951	0.281053	-0.126577	2.92e-29	-0.277492	5.57e-11
KCNMA1	chr10	77636337	77638737	0.275919	-0.213525	5.72e-89	-0.209686	4.09e-05
UNC5A	chr5	176809760	176811080	0.271944	-0.121163	9.91e-27	-0.219761	7.09e-06
LHX1	chr17	36934599	36943576	0.26681	-0.124327	2.21e-22	-0.168791	0.0211833
CCNJ	chr10	96043114	96044505	0.265651	-0.445931	0	-0.18061	0.00400144
ZNF2	chr2	95165412	95166088	0.262007	-0.0671204	1.7e-06	-0.309404	2.23e-14
ANXA5	chr4	121696307	121697468	0.253395	-0.177538	2e-60	-0.196639	0.00034862
CLDN6	chr16	3017520	3018357	0.252733	-0.158015	2.91e-47	-0.207571	5.85e-05
HPGD	chr4	174522255	174522686	0.249089	-0.141735	1.69e-37	-0.20694	6.5e-05
IGFBP7	chr4	57109694	57110750	0.244121	-0.123639	6.32e-28	-0.201941	0.000148485
CCNJL	chr5	160311774	160312906	0.232527	-0.275512	8.12e-117	-0.2111	3.22e-05
ITPRIPL2	chr16	19113814	19115285	0.231534	-0.10126	6.2e-18	-0.181531	0.00349788
NSUN7	chr4	40749825	40750476	0.230871	-0.561943	0	-0.223174	3.84e-06
F2RL1	chr5	76818737	76819219	0.229877	-0.17682	3.33e-56	-0.180083	0.00432089
CTBP2	chr10	125158655	125162758	0.225985	-0.36101	2.98e-138	-0.213652	2.07e-05
FZD9	chr7	73433603	73435702	0.225571	-0.252377	2.68e-126	-0.205899	7.73e-05
ZFP3	chr17	5078062	5078684	0.221265	-0.639101	0	-0.21885	8.34e-06
ADCY4	chr14	24334472	24335147	0.220272	-0.12059	2.53e-21	-0.223561	3.58e-06
TPK1	chr7	144835669	144836160	0.216628	-0.132323	2.32e-32	-0.230772	9.46e-07
CACHD1	chr1	64469871	64470931	0.216462	-0.18489	1.65e-43	-0.248417	3.01e-08
ITGA1	chr5	52788112	52788453	0.215634	-0.0674388	0.00260735	-0.234043	5.1e-07
ELOVL3	chr10	102226095	102226489	0.214144	-0.205764	1.04e-69	-0.237091	2.84e-07
DCBLD2	chr3	98901287	98902066	0.210749	-0.299149	6.88e-173	-0.290511	2.58e-12
ST6GALNAC3	chr1	76074462	76074968	0.20901	-0.263133	3.31e-124	-0.284201	1.17e-11
TM6SF1	chr15	83107109	83108170	0.20371	-0.278356	4.48e-153	-0.306498	4.73e-14
SH3RF3	chr2	109128129	109130377	0.203296	-0.213379	5.09e-71	-0.265085	8.97e-10
PANX2	chr22	50169778	50170231	0.201557	-0.154373	2.86e-31	-0.274769	1.04e-10
LTBP2	chr14	74610614	74612893	0.188142	-0.102932	1.3e-18	-0.175565	0.00826297
NETO2	chr16	47142876	47144535	0.188059	-0.267734	3.95e-117	-0.25429	8.98e-09
CHFR	chr12	132887221	132888272	0.184995	-0.533052	0	-0.206434	7.07e-05
ALPL	chr1	21509055	21509851	0.184277	-0.197932	6.02e-75	-0.26203	1.74e-09
SAMHD1	chr20	36950934	36952048	0.183339	-0.115965	2.15e-23	-0.209185	4.45e-05
ZNF879	chr5	179023629	179024215	0.182511	-0.614016	0	-0.189016	0.00114235
CHST13	chr3	126523940	126524515	0.180523	-0.108459	6.22e-21	-0.18207	0.00323188
COL24A1	chr1	86155595	86157188	0.180523	-0.0680578	9.93e-07	-0.173033	0.0117984
MRPS22	chr3	139344078	139344304	0.179861	-0.120432	2.24e-26	-0.278752	4.16e-11
ADM2	chr22	50481024	50481947	0.178867	-0.208627	9.26e-85	-0.30257	1.29e-13
SHOX2	chr3	158105184	158106047	0.176217	-0.111883	1.97e-22	-0.207349	6.07e-05
DUSP23	chr1	159780626	159781563	0.175555	-0.362854	4.73e-273	-0.252071	1.42e-08
KCNQ1	chr11	2445017	2445588	0.173733	-0.122655	8.04e-25	-0.282335	1.81e-11
CEBPD	chr8	47737204	47739091	0.172739	-0.169993	3.83e-45	-0.211181	3.17e-05
MSRB3	chr12	65278611	65279470	0.172242	-0.0891765	2.31e-13	-0.207279	6.14e-05
SMAD9	chr13	36919759	36920615	0.17158	-0.080413	2.09e-10	-0.183579	0.00258695
LRRK2	chr12	40224553	40225111	0.171249	-0.27059	3.23e-146	-0.281879	2.01e-11
ADPRH	chr3	119579437	119580136	0.16893	-0.334368	3.76e-221	-0.211767	2.87e-05
ICAM5	chr19	10289168	10294699	0.167274	-0.0647401	7.24e-06	-0.166888	0.0274179
DYRK1B	chr19	39833267	39834365	0.166611	-0.528246	0	-0.219504	7.43e-06
TCF7L1	chr2	85132833	85135470	0.166446	-0.272425	1.01e-100	-0.192058	0.00071546
SKAP2	chr7	26864250	26865134	0.163299	-0.219607	5.81e-89	-0.248011	3.27e-08
ZNF37A	chr10	38094272	38095034	0.162637	-0.0674525	1.4e-06	-0.164385	0.038322
PRRG4	chr11	32829614	32830405	0.161974	-0.168625	1.02e-42	-0.244123	7.14e-08
COX6B2	chr19	55352762	55353011	0.156012	-0.0548765	0.00169775	-0.193778	0.000547281
RIPK3	chr14	24339429	24339786	0.150712	-0.598887	0	-0.318789	1.84e-15
HCK	chr20	32052105	32052983	0.149387	-0.0574453	0.000444819	-0.256466	5.69e-09
ZNF501	chr3	44729444	44729645	0.148228	-0.477236	0	-0.194414	0.000495378
RGMA	chr15	93088199	93089944	0.146848	-0.019151	3.33e-07	-0.203199	0.00012083
ZIK1	chr19	57583371	57584396	0.144916	-0.734643	0	-0.175754	0.00804381
MAGI3	chr1	113389958	113391448	0.139947	-0.06708	1.97e-06	-0.273288	1.45e-10
ABAT	chr16	8674399	8674762	0.139781	-0.0971851	2.54e-16	-0.280039	3.09e-11
CPPED1	chr16	12803508	12804032	0.139616	-0.453648	0	-0.307992	3.21e-14
VIPR1	chr3	42501328	42503032	0.138567	-0.12929	2.33e-29	-0.169388	0.0195266
ARRDC4	chr15	97960304	97961419	0.138456	-0.188588	1.35e-68	-0.217447	1.07e-05
COL9A3	chr20	62816333	62817539	0.138236	-0.0564018	0.00522234	-0.321119	9.79e-16
FAM151B	chr5	80487816	80488326	0.1368	-0.0705605	1.92e-07	-0.239256	1.87e-07
LYN	chr8	55879556	55880766	0.134482	-0.405214	0	-0.194986	0.000452784
RPP25	chr15	74955936	74957581	0.131832	-0.372987	7.74e-290	-0.225646	2.45e-06
HLX	chr1	220878624	220880331	0.1315	-0.11809	3.06e-23	-0.166754	0.0279183
CYGB	chr17	76537199	76538484	0.130838	-0.0667587	0.00114	-0.20861	4.91e-05
OTUB2	chr14	94026293	94026951	0.128188	-0.0803233	4.83e-08	-0.208668	4.86e-05
GPAA1	chr8	144082273	144083332	0.127857	-0.0805655	1.86e-10	-0.224775	2.87e-06
TRDMT1	chr10	17201305	17201788	0.125538	-0.376538	7.27e-296	-0.254424	8.74e-09
MME	chr3	155079609	155080199	0.124876	-0.105905	1.72e-17	-0.187907	0.00135224
LRRC4	chr7	128031105	128032800	0.124213	-0.4889	0	-0.328654	1.22e-16
INHBB	chr2	120344224	120346958	0.124048	-0.145964	1.44e-36	-0.233226	5.96e-07
PADI2	chr1	17119156	17119593	0.122888	-0.0763378	3.9e-09	-0.251402	1.63e-08
ST3GAL2	chr16	70438685	70439746	0.122557	-0.110577	7.45e-22	-0.325092	3.29e-16
ZNF225	chr19	44113337	44113678	0.12057	-0.0794373	4.26e-10	-0.240309	1.52e-07
PRICKLE1	chr12	42482852	42484391	0.116926	-0.179458	8.29e-62	-0.239993	1.62e-07
HDAC11	chr3	13479412	13479819	0.116595	-0.126192	4.6e-28	-0.249132	2.6e-08
GNG7	chr19	2702534	2702989	0.114939	-0.27585	4.81e-145	-0.192773	0.000640274
KLF14	chr7	130733085	130734617	0.110467	-0.183384	2.29e-61	-0.294202	1.05e-12
CBX1	chr17	48100787	48101581	0.110191	-0.0954731	6.55e-12	-0.291769	1.9e-12
SVIL	chr10	29735143	29737148	0.10997	-0.204295	5.45e-69	-0.192292	0.000689926
DEF8	chr16	89949143	89949712	0.107652	-0.137867	2.4e-35	-0.345018	1.08e-18
MBOAT2	chr2	9002998	9004501	0.10732	-0.441959	0	-0.249248	2.54e-08
STXBP5	chr6	147204238	147204712	0.106989	-0.05309	0.00416478	-0.277953	5.01e-11
IRS2	chr13	109782119	109787833	0.102683	-0.235641	2.31e-109	-0.211102	3.21e-05
ISL2	chr15	76336657	76336866	0.101358	-0.0719882	7.55e-08	-0.234878	4.35e-07
SLC25A46	chr5	110738904	110739522	0.101137	-0.267015	1.47e-90	-0.168564	0.02185
B3GNT9	chr16	67149305	67151065	0.100364	-0.301919	2.79e-184	-0.2128	2.4e-05
IL10RB	chr21	33266210	33266770	0.0997019	-0.264769	1.25e-139	-0.329094	1.08e-16
PLCL1	chr2	197804355	197805430	0.0983769	-0.106234	2.82e-18	-0.251471	1.61e-08
ICA1	chr7	8261401	8262622	0.0967208	-0.260093	1.58e-134	-0.163685	0.0420497
SLC35C2	chr20	46364038	46364464	0.0960583	-0.0938292	4.7e-15	-0.223663	3.52e-06
THNSL1	chr10	25016389	25017095	0.0953958	-0.0902972	0.00034615	-0.178118	0.00573986
TMEM168	chr7	112789925	112790511	0.0940709	-0.296195	6.43e-177	-0.190177	0.000956277
ZNF114	chr19	48271751	48272084	0.0940709	-0.219172	3.32e-77	-0.193159	0.000602869
OAT	chr10	124418249	124419293	0.0939053	-0.434375	0	-0.199227	0.000230515
HTATIP2	chr11	20363615	20364127	0.0937396	-0.509453	0	-0.323446	5.18e-16
KIAA1614	chr1	180912180	180913456	0.0934084	-0.077845	1.34e-09	-0.29272	1.5e-12
INO80C	chr18	35497581	35498099	0.0909794	-0.127421	4.82e-24	-0.221624	5.08e-06
C4orf48	chr4	2040388	2042854	0.0907585	-0.156696	1.97e-46	-0.201081	0.000170784
RNF141	chr11	10540678	10541395	0.0891024	-0.0744601	1.44e-08	-0.262613	1.54e-09
ISM2	chr14	77498228	77499327	0.0874462	-0.214841	1.04e-79	-0.168989	0.02062
CTSC	chr11	88337333	88337874	0.0871149	-0.273275	2.73e-149	-0.262692	1.51e-09
TMEM11	chr17	21213537	21214718	0.0867837	-0.0735932	2.58e-08	-0.304867	7.19e-14
CITED4	chr1	40861277	40862613	0.0861212	-0.284995	4.12e-163	-0.180132	0.00428966
FAM114A1	chr4	38867780	38868159	0.0859556	-0.140024	6.31e-29	-0.172527	0.0126611
ZNF230	chr19	44002927	44003148	0.08579	-0.0594141	0.000154056	-0.271797	2.03e-10
SMARCD3	chr7	151277030	151277449	0.0851275	-0.109622	1.95e-21	-0.251789	1.51e-08
SACM1L	chr3	45689123	45689802	0.0846859	-0.108666	1.24e-08	-0.189253	0.00110161
GALNT3	chr2	165793399	165794456	0.0843546	-0.304198	2.2e-97	-0.233078	6.13e-07
ZNF264	chr19	57191328	57192057	0.0833609	-0.464437	0	-0.246139	4.77e-08
PPM1H	chr12	62934363	62935355	0.0830297	-0.15977	5.43e-43	-0.305066	6.84e-14
ZNF175	chr19	51571058	51571283	0.0804902	-0.445278	0	-0.222757	4.14e-06
HSPA1L	chr6	31815095	31817413	0.0786684	-0.284049	4.79e-151	-0.281566	2.16e-11
SNX10	chr7	26291843	26292324	0.0785028	-0.0508246	0.0369495	-0.178736	0.00525112
EFNA1	chr1	155125958	155127975	0.0762946	-0.0892189	2.06e-05	-0.170714	0.0162754
PRDM2	chr1	13699986	13700705	0.0761842	-0.25247	3.36e-57	-0.238453	2.18e-07
MFSD1	chr3	158801720	158802540	0.0756321	-0.0876524	5.43e-11	-0.272368	1.79e-10
CDC42EP4	chr17	73310836	73312543	0.0753561	-0.20497	8.15e-71	-0.173095	0.0116963
EIF4EBP3	chr5	140547572	140547906	0.0747764	-0.205835	1.83e-60	-0.254039	9.47e-09
TMEM169	chr2	216081601	216082011	0.0745832	-0.145568	2.95e-11	-0.365632	1.84e-21
PECR	chr2	216081601	216082011	0.0745832	-0.145568	2.95e-11	-0.318574	1.95e-15
RPL26L1	chr5	172958519	172958909	0.0741968	-0.0811988	1.17e-10	-0.231549	8.18e-07
MRPS36	chr5	69217687	69218373	0.0738655	-0.0894825	1.81e-13	-0.312375	1.02e-14
SDHC	chr1	161313985	161314217	0.0715469	-0.12726	9.68e-30	-0.312785	9.17e-15
FAM43A	chr3	194685711	194688316	0.0705532	-0.131316	5e-21	-0.294574	9.55e-13
CCDC112	chr5	115296289	115296605	0.0695595	-0.208208	2.11e-84	-0.276546	6.92e-11
BSCL2	chr11	62709298	62710009	0.0687314	-0.384645	4.16e-293	-0.223581	3.57e-06
EFHD2	chr1	15409537	15410732	0.0682345	-0.0497177	0.021057	-0.3215	8.82e-16
CSRP1	chr1	201506757	201507388	0.0679033	-0.190598	3.96e-70	-0.170533	0.0166872
ZNF844	chr19	12064645	12065242	0.0677929	-0.474806	0	-0.238328	2.24e-07
TBC1D16	chr17	80035277	80037285	0.0673071	-0.0710958	1.47e-06	-0.163446	0.0434007
RGS2	chr1	192808502	192809068	0.06702	-0.0709454	0.00882817	-0.267928	4.81e-10
H6PD	chr1	9234342	9235059	0.0669096	-0.068843	5.8e-07	-0.296966	5.29e-13
FAR1	chr11	13668041	13669177	0.0659159	-0.636836	0	-0.224903	2.81e-06
WDSUB1	chr2	159286096	159287056	0.0659159	-0.0844268	1.01e-11	-0.171992	0.0136386
ECE1	chr1	21344867	21345826	0.0649222	-0.049499	0.0232457	-0.247074	3.95e-08
SLC16A5	chr17	75087771	75088400	0.0645909	-0.646216	0	-0.33099	6.31e-17
FZD2	chr17	44557461	44559483	0.0645909	-0.157582	5.47e-47	-0.182362	0.00309589
GGH	chr8	63038563	63039545	0.0637628	-0.126858	8.21e-22	-0.198117	0.000275458
ITPKC	chr19	40716693	40717257	0.0635972	-0.052532	0.0054886	-0.223836	3.41e-06
OGFRL1	chr6	71288403	71289406	0.0626035	-0.248413	3.59e-122	-0.219932	6.88e-06
GIMAP1	chr7	150720326	150720930	0.0626035	-0.101079	7.33e-18	-0.237943	2.41e-07
ALDH9A1	chr1	165698307	165698580	0.0626035	-0.0712523	1.23e-07	-0.212883	2.37e-05
RBM23	chr14	22918883	22919648	0.0624379	-0.226093	3.98e-90	-0.264386	1.05e-09
MAML3	chr4	140150796	140154412	0.0621619	-0.0986836	5.31e-16	-0.225526	2.5e-06
ST3GAL4	chr11	126355460	126356178	0.0616098	-0.251296	2.46e-89	-0.167409	0.0255564
MANSC1	chr12	12350008	12350531	0.061527	-0.220815	2.86e-66	-0.323621	4.93e-16
PAK1	chr11	77473148	77474459	0.0614442	-0.0542996	0.015577	-0.221889	4.85e-06
ZNF20	chr19	12139879	12140402	0.0612786	-0.243864	1.58e-117	-0.373265	1.54e-22
KREMEN1	chr22	29072651	29074245	0.0592912	-0.0923533	3.33e-14	-0.30768	3.49e-14
ZNF615	chr19	52007975	52008329	0.0582974	-0.43503	0	-0.193799	0.000545508
PISD	chr22	31630311	31630888	0.0582974	-0.150536	1.21e-42	-0.30095	1.95e-13
SNX19	chr11	130916216	130916739	0.0581318	-0.436429	0	-0.191742	0.000751324
SLC35A4	chr5	140564250	140564892	0.057635	-0.0629123	6.59e-05	-0.223489	3.63e-06
SNRNP48	chr6	7590166	7590693	0.057635	-0.0505836	0.0139944	-0.207717	5.71e-05
BSN	chr3	49554145	49555101	0.0575246	-0.164998	1.87e-33	-0.219473	7.47e-06
PYGL	chr14	50943896	50944746	0.0574694	-0.225708	1.45e-69	-0.274164	1.19e-10
C21orf91	chr21	17818778	17819635	0.0574142	-0.176914	5.48e-50	-0.271631	2.11e-10
FKBP5	chr6	35687830	35689079	0.0573037	-0.226535	1.07e-100	-0.249565	2.38e-08
GIN1	chr5	103119849	103120286	0.0573037	-0.171876	2.01e-56	-0.310792	1.55e-14
RBMS1	chr2	160492712	160493860	0.0573037	-0.103628	6.74e-19	-0.202202	0.00014227
KLF7	chr2	207166128	207166753	0.0568069	-0.209323	7.53e-77	-0.179545	0.00467121
TMBIM1	chr2	218292254	218292657	0.05631	-0.543715	0	-0.20637	7.15e-05
ARF5	chr7	127587704	127588985	0.0559788	-0.0677872	0.00179537	-0.331137	6.05e-17
STXBP2	chr19	7636775	7637450	0.0556476	-0.319952	1.86e-208	-0.250376	2.02e-08
EID2	chr19	39539486	39539770	0.0556476	-0.0640191	1.11e-05	-0.242114	1.06e-07
MPHOSPH8	chr13	19633321	19634112	0.0554267	-0.0849015	1.27e-10	-0.188882	0.00116583
NDUFAB1	chr16	23595929	23596525	0.0553163	-0.0489506	0.0300046	-0.182617	0.002982
SLC16A3	chr17	82228259	82232114	0.0552335	-0.490777	0	-0.177859	0.00595732
MIIP	chr1	12019194	12019846	0.0546539	-0.061107	5.97e-05	-0.247433	3.67e-08
DNASE2	chr19	12880876	12881694	0.0539914	-0.107353	2.57e-17	-0.167378	0.0256641
TIMP2	chr17	78924602	78925879	0.0538258	-0.0974748	7.52e-15	-0.270152	2.93e-10
RMND5A	chr2	86719278	86721328	0.0536602	-0.0587691	0.000218054	-0.278193	4.74e-11
SPAG7	chr17	4966894	4968415	0.0531081	-0.113634	4.96e-10	-0.186241	0.0017389
SNX2	chr5	122774844	122775474	0.0529977	-0.0137845	2.09e-05	-0.296041	6.65e-13
IRS1	chr2	226797366	226800196	0.0529149	-0.131968	3.98e-11	-0.173011	0.0118341
ZNF14	chr19	19732673	19733134	0.0523352	-0.538705	0	-0.220989	5.7e-06
STK16	chr2	219245262	219245766	0.0523352	-0.0869274	0.0332016	-0.321052	9.97e-16
SPINT2	chr19	38264206	38265059	0.052004	-0.68049	0	-0.240877	1.36e-07
ZNF417	chr19	57916253	57916686	0.0517832	-0.258874	2.46e-123	-0.188215	0.00129038
DSTYK	chr1	205210835	205211782	0.0513415	-0.12338	8.27e-28	-0.265284	8.59e-10
GLCE	chr15	69160112	69161600	0.0510103	-0.130949	1.24e-31	-0.237342	2.71e-07
TRIM56	chr7	101088807	101089143	0.0510103	-0.129336	8.35e-31	-0.236409	3.24e-07
TGFA	chr2	70552917	70554445	0.0509275	-0.0623505	0.000255387	-0.282441	1.76e-11
FAM32A	chr19	16185489	16185931	0.050679	-0.165524	3.9e-52	-0.374343	1.08e-22
ROCK2	chr2	11343833	11345427	0.050679	-0.0587495	0.000220393	-0.185778	0.00186406
ATP11B	chr3	182793078	182794494	0.0500166	-0.160961	1.11e-35	-0.178763	0.00523069
